# Clathrin differentially adapts its trimerisation domain during mammalian evolution to traffic the insulin-responsive GLUT4 glucose transporter

**DOI:** 10.64898/2026.08.20.745084

**Authors:** George T. Bates, Will P. Bultitude, Joshua Greig, Alyce McClellan, Nikos Pinotsis, Pallavi Ramsahye, Wingyan Skyla Siu, Kamila Kamuda, Riccardo Z. Chiozzi, Konstantinos Thalassinos, Snezana Djordjevic, Frances M. Brodsky

## Abstract

In humans, the CHC22 isoform of clathrin regulates glucose metabolism by trafficking the GLUT4 glucose transporter for intracellular storage in skeletal muscle and release following insulin signalling. Some vertebrate lineages have lost the gene encoding CHC22 but operate the same insulin-stimulated GLUT4 trafficking pathway. Here, we show that species lacking CHC22 exclusively produce an alternatively-spliced form of the universally expressed CHC17 clathrin isoform (CHC17-SAS) with a truncated C-terminus similar to CHC22, expressed predominantly in skeletal muscle. Through its trimerisation domain, CHC17-SAS binds the CHC22-specific adaptor SNX5 that enables CHC22’s distinct intracellular function. The 2.3 Å crystal structure of the CHC22 trimerisation domain demonstrates conservation of the core trimeric fold from CHC17 but differences in electrostatic surface charge that may account for their differential properties. Using GLUT4 translocation assays in HeLa cell models, we show that CHC17-SAS is a functional surrogate for CHC22. Identification of CHC17-SAS resolves the evolutionary conundrum posed by CHC22 absence in some vertebrate lineages, and reveals a common mechanism for mammalian GLUT4 trafficking.
