## Supplementary Table 1 for "Clathrin differentially adapts its trimerisation domain during mammalian evolution to traffic the insulin-responsive GLUT4 glucose transporter"

Species	Assembly	CLTC location	CLTCL1 location
Acomys russatus	GCA_903995435.1_mAcoRus1.1	LR877227.1:13473496-13515844	-
Aethalodelphis obliquidens	GCF_003676395.1_ASM367639v1	NW_020838002.1:8414071-8454188	-
Artibeus jamaicensis	GCA_021234435.1_CSHL_Jam_final	JAIVGF010000743.1:12835101-12875834	-
Arvicanthis niloticus	GCF_011762505.1_mArvNil1.pat.X	NC_047663.1:35397046-35437265	-
Arvicola amphibius	GCF_903992535.2_mArvAmp1.2	NC_052050.1:34507610-34546996	-
Bos gaurus	GCA_014182915.2_ARS_UOA_Gaur_1.1	JACAOC010000019.1:39188461-39229990	-
Bos grunniens	GCA_005887515.2_BosGru3.0	CM016708.1:59595306-59640621	-
Bos grunniens x Bos taurus	GCA_009493655.1_ARS_UNL_Btau-highland_paternal_1.0_alt	CM018718.1:10643070-10684154	-
Bos indicus x Bos taurus	GCA_012070475.1_cow.phase0_scaffolds	JAAIXV010000001.1:59492538-59533872	-
Bos taurus	GCF_002263795.1_ARS-UCD1.2	NC_037346.1:10618576-10659649	-
Bos taurus x Bison bison	GCA_018282465.1_ARS_Simm1.0	CM031166.1:10676395-10717500	-
Bubalus bubalis	GCF_019923925.1_NDDB_DH_1	NC_058345.1:51980036-52021388	-
Camelus ferus	GCF_009834535.1_BCGSAC_Cfer_1.0	NC_045711.1:4964460-5003324	-
Capra hircus	GCA_015443085.1_Saanen_v1	CM027068.1:10227828-10268663	-
Cervus canadensis	GCF_019320065.1_ASM1932006v1	NC_057386.1:49443855-49484274	-
Cervus elaphus	GCF_910594005.1_mCerEla1.1	NC_057819.1:83579311-83619733	-
Cricetulus griseus	GCF_003668045.3_CriGri-PICRH-1.0	NC_048600.1:99936881-99976955	-
Giraffa camelopardalis rothschildi	GCA_017591445.1_ASM1759144v1	CM029951.1:50927314-50968203	-
Globicephala melas	GCF_006547405.1_ASM654740v1	NW_022134917.1:7496416-7536532	-
Hippotragus equinus	GCA_016433095.1_ASM1643309v1	JAEFBM010000034.1:9370239-9411442	-
Jaculus jaculus	GCF_020740685.1_mJacJac1.mat.Y.cur	NC_059110.1:97595242-97652933	-
Microtus agrestis	GCA_902806775.1_Field_vole_promethion_pilon	CADCXT010004069.1:663419-702736	-
Microtus oregoni	GCF_018167655.1_Mior012	NW_024543074.1:11890804-11926197	-
Monodon monoceros	GCF_005190385.1_NGI_Narwhal_1	NW_021703786.1:8394400-8434578	-
Muntiacus crinifrons	GCA_020276665.1_ASM2027666v1	CM035237.1:50508940-50549129	-
Muntiacus gongshanensis	GCA_020226025.1_ASM2022602v1	JAGTXU010000072.1:31637924-31678562	-
Muntiacus reevesi	GCA_020226045.1_ASM2022604v1	CM035262.1:50540999-50581231	-
Mus musculus	GCA_921998315.1_DBA_2J_v2	CAKLHQ010000003.1:83869874-83911878	-
Mus musculus castaneus	GCA_921999005.1_CAST_EiJ_v2	CAKLHS010000003.1:83290209-83331797	-
Mus musculus molossinus	GCA_921999095.1_JF1_MsJ_v2	CAKLHU010000003.1:84138692-84181121	-
Mus musculus musculus	GCA_921998335.1_PWK_PhJ_v2	CAKLHR010000019.1:83695207-83737415	-
Mus spretus	GCA_921997135.1_SPRET_EiJ_v2	CAKLHJ010000002.1:84155694-84196729	-
Neophocaena asiaeorientalis	GCF_003031525.2_Neophocaena_asiaeorientalis_V1	NW_020174560.1:5342726-5382690	-
Odocoileus hemionus	GCA_020976825.1_BYU_Ohem_2021	CM037437.1:10766951-10808305	-
Odocoileus virginianus	GCF_002102435.1_Ovir.te_1.0	NW_018328207.1:507482-548188	-
Oreamnos americanus	GCA_009758055.1_ASM975805v1	WJNR01001950.1:49825639-49866639	-
Ornithorhynchus anatinus	GCA_002966995.1_ASM296699v1	PTTO01002815.1:4551571-4589510	-
Oryx dammah	GCF_014754425.2_SCBI_Odam_1.1	NW_024070192.1:51463377-51504129	-
Ovis aries	GCA_017524585.1_CAU_O.aries_1.0	CM029829.1:52367121-52408054	-
Ovis orientalis	GCA_014523465.1_CAU_Oori_1.0	CM025424.1:52123821-52164725	-
Peromyscus leucopus	GCF_004664715.2_UCI_PerLeu_2.1	NC_051086.1:70155831-70197222	-
Phacochoerus africanus	GCA_016906955.1_ROS_Pafr_v1	CM029265.1:35626238-35672613	-
Phocoena sinus	GCF_008692025.1_mPhoSin1.pri	NC_045782.1:29574204-29614313	-
Phyllostomus discolor	GCF_004126475.2_mPhyDis1.pri.v3	NC_040910.2:92288431-92329346	-
Phyllostomus hastatus	GCA_019186645.2_TTU_PhHast_1.1	JAHKBD010000151.1:16662410-16703596	-
Psammomys obesus	GCA_907164565.1_mPsaObe1.curated_primary_1811	CAJQZG010010478.1:11577711-11619326	-
Pteronotus mesoamericanus	GCA_021234165.1_CSHL_Meso_final	JAIWKQ010000045.1:2751160-2791975	-
Rattus norvegicus	GCF_015227675.2_mRatBN7.2	NC_051345.1:71518651-71557909	-
Rattus rattus	GCF_011064425.1_Rrattus_CSIRO_v1	NC_046162.1:84040405-84079678	-
Rhynchomys soricoides�	GCA_019843965.1_ASM1984396v1	JADRCH010000054.1:2893395-2934919	-
Sus scrofa	GCA_015776825.1_Ninghe_Sus_1	CM027457.1:36328223-36375543	-
Syncerus caffer	GCA_902500845.1_africanbuffalo	CABVSG010000324.1:10032915-10074095	-
Tursiops truncatus	GCF_011762595.1_mTurTru1.mat.Y	NC_047053.1:29438104-29478211	-
Vicugna vicugna mensalis	GCA_013265495.1_ASM1326549v1	MU063756.1:536789-575521	-
Acinonyx jubatus	GCF_003709585.1_Aci_jub_2	NW_020834766.1:12353082-12393479	NW_020834813.1:1610016-1696021
Antechinus flavipes	GCA_016432865.1_AdamAnt	CM028220.1:117569452-117619875	CM028217.1:717720128-717770101
Arctocephalus gazella	GCA_900642305.1_arcGaz3	CAAAJK010004319.1:33645067-33682184	CAAAJK010000033.1:71873009-71960218
Ateles hybridus	GCA_916098195.1_ORGONE_01	CAJZLT010000068.1:771667-821302	CAJZLT010000035.1:26459257-26508524
Callithrix jacchus	GCA_009811775.1_CJ2019_assembly	BJKT01000005.1:87653152-87706999	BJKT01000001.1:183740638-183895518
Canis lupus dingo	GCA_003254725.2_ASM325472v2	CM025465.1:35335777-35377127	CM025482.1:29172946-29252198
Canis lupus familiaris	GCA_013276365.2_UNSW_CanFamBas_1.2	CM023371.1:34019700-34062219	CM023388.1:28993307-29072870
Cercopithecus mona	GCA_014849445.1_KIZ_CMon_1.0	JABBCR010000850.1:17973817-18023804	JABBCR010001474.1:953429-1048137
Cheirogaleus medius	GCA_008086735.1_ASM808673v1	VBSM01003215.1:25945399-25991534	VBSM01003193.1:622556-703894
Chlorocebus sabaeus	GCF_015252025.1_Vero_WHO_p1.0	NW_023666077.1:4542828-4592812	NW_023666085.1:367939-461957
Cynomys gunnisoni	GCA_011316645.1_ASM1131664v1	WBRW01011100.1:91044-134856	WBRW01006781.1:359376-447011
Dasyurus viverrinus	GCA_020854095.1_UniMelb_DasViv_v1.0	CM037000.1:113656238-113706453	CM036997.1:705963410-706013565
Diceros bicornis	GCA_020826835.1_mDicBic1.pat.decon	JAJIAZ010000028.1:8399803-8442298	JAJIAZ010000033.1:32793057-32883278
Eonycteris spelaea	GCA_003508835.1_Espe.v1	PUFA01000156.1:1104530-1146046	PUFA01000253.1:2078006-2145925
Equus asinus	GCF_016077325.2_ASM1607732v2	NC_052189.1:30938074-30978186	NC_052184.1:27651163-27730858
Equus caballus	GCF_002863925.1_EquCab3.0	NC_009154.3:33982271-34022646	NC_009151.3:1031058-1111708
Eumetopias jubatus	GCF_004028035.1_ASM402803v1	NW_020998658.1:12769002-12807654	NW_020998921.1:7285-82846
Felis catus	GCF_018350175.1_F.catus_Fca126_mat1.0	NC_058381.1:27248516-27289385	NC_058379.1:28375477-28462436
Felis chaus	GCA_019924945.1_FelChav1.0	CM034420.1:27169859-27210679	CM034430.1:29236038-29323549
Gorilla gorilla gorilla	GCA_900006655.3_Susie3	LT578342.1:23587415-23636927	LT578337.1:2800454-2893260
Halichoerus grypus	GCF_012393455.1_Tufts_HGry_1.1	NW_023399279.1:429750-467581	NW_023399130.1:927098-1011344
Homo sapiens	GCA_018873775.2_hg01243.v3.0	CM034967.1:60204328-60253860	CM034972.1:19460299-19553129
Hyaena hyaena	GCF_003009895.1_ASM300989v1	NW_024080927.1:829409-870411	NW_024080850.1:965304-1058115
Leopardus geoffroyi	GCF_018350155.1_O.geoffroyi_Oge1_pat1.0	NC_059330.1:27163324-27203980	NC_059339.1:28960621-29048171
Lontra canadensis	GCF_010015895.1_GSC_riverotter_1.0	NW_022631037.1:2441723-2483712	NW_022631051.1:10513295-10592440
Lutra lutra	GCA_902655055.2_mLutLut1.2	LR738418.1:34001691-34045548	LR738414.1:64311248-64392799
Lynx canadensis	GCF_007474595.2_mLynCan4.pri.v2	NC_044316.2:26791290-26832715	NC_044314.2:65637325-65725168
Macaca fascicularis	GCA_903231565.1_mfascicularis_v7_1	CAFBRT010000016.1:30883691-30933980	CAFBRT010000010.1:80372527-80445501
Macaca mulatta	GCA_008058575.1_rheMacS_1.0	CM017753.1:39550958-39601616	CM017747.1:63420808-63515085
Marmota monax	GCA_014533835.1_Woodchuck_1.0	WJEC01002091.1:69263-116587	WJEC01000362.1:995769-1079377
Meles meles	GCA_922984935.1_mMelMel3.1_paternal_haplotype	OV277459.1:30597051-30639713	OV277453.1:31962458-32044800
Mirounga leonina	GCF_011800145.1_KU_Mleo_1.0	NW_023270503.1:13587554-13625611	NW_023270773.1:179124-262991
Mustela erminea	GCF_009829155.1_mMusErm1.Pri	NC_045631.1:28206210-28249337	NC_045626.1:62883152-62964396
Mustela putorius	GCA_902207235.1_polecat_10x_lmp_bionano	CABITW010000088.1:13287900-13330834	CABITW010000044.1:62746696-62828317
Mustela putorius furo	GCF_011764305.1_ASM1176430v1.1	NW_025422106.1:12379949-12423112	NW_025422010.1:4029801-4111526
Nomascus leucogenys	GCF_006542625.1_Asia_NLE_v1	NC_044394.1:11531608-11582340	NC_044387.1:47065673-47157384
Nyctereutes procyonoides	GCA_905146905.1_NYPRO_anot_genome	CAJHUB010000649.1:16085854-16127028	CAJHUB010000672.1:34938127-35009418
Ochotona curzoniae	GCF_017591425.1_NIBS_Ocur_1.0	NW_024467094.1:21323629-21366389	NW_024467101.1:3799444-3855907
Oryctolagus cuniculus cuniculus	GCA_013371645.1_OryCun3.0	CM023790.1:28701961-28756133	CM023792.1:25595749-25678026
Otocyon megalotis	GCA_017311455.1_Otocyon_megalotis_TS305_17_09_2019	JAEUCK010009203.1:269089-310243	JAEUCK010006272.1:66508-122224
Panthera leo	GCF_018350215.1_P.leo_Ple1_pat1.1	NC_056692.1:26996370-27036979	NC_056690.1:28505632-28592861
Panthera tigris	GCF_018350195.1_P.tigris_Pti1_mat1.1	NC_056673.1:27037641-27078284	NC_056671.1:28718139-28805935
Panthera tigris tigris	GCA_021130815.1_PanTigT.MC.v3	CM037661.1:26416008-26456632	CM037659.1:64842643-64930447
Papio anubis	GCF_008728515.1_Panubis1.0	NC_044992.1:32876685-32927013	NC_044991.1:31056592-31150108
Phascolarctos cinereus	GCF_002099425.1_phaCin_unsw_v4.1	NW_018343994.1:9665555-9711632	NW_018344016.1:9478303-9542287
Phoca vitulina	GCF_004348235.1_GSC_HSeal_1.0	NW_022589743.1:12469652-12507476	NW_022589820.1:157811-242099
Pongo abelii	GCF_002880775.1_Susie_PABv2	NC_036920.1:33318707-33368218	NC_036925.1:6703991-6796206
Prionailurus bengalensis	GCF_016509475.1_Fcat_Pben_1.1_paternal_pri	NC_057347.1:26971552-27012583	NC_057356.1:28472965-28560585
Proteles cristata	GCA_017311185.1_Proteles_cristatus_TS307_19_07_2019	JAESUZ010004125.1:1790901-1833221	JAESUZ010005104.1:447298-535631
Pteropus medius	GCF_902729225.1_Ma_sr-lr_union100	NW_024349799.1:5333239-5375096	NW_024343733.1:6324152-6390532
Pteropus pselaphon	GCA_014363405.1_P_pselaphon_scaffold_01	BMBI01007124.1:242767-284637	BMBI01007139.1:586401-652744
Rhinolophus ferrumequinum	GCA_014108255.1_mRhiFer1.p	JACAGC010000020.1:26134970-26177454	JACAGC010000025.1:24050367-24117880
Rhinolophus sinicus	GCA_020740635.1_mRhiSin1.pri.cur	CM036423.1:74754636-74797533	CM036421.1:107494838-107564947
Rhinopithecus roxellana	GCF_007565055.1_ASM756505v1	NC_044567.1:24682891-24733480	NC_044561.1:8346778-8433686
Rousettus aegyptiacus	GCF_001466805.2_Raegyp2.0	NW_015494010.1:2239011-2280733	NW_015494897.1:28573-95349
Rousettus leschenaultii	GCA_015472975.1_rouLes_1.0	BNJM01007903.1:14399217-14440927	BNJM01000073.1:9335631-9402354
Saimiri boliviensis	GCF_016699345.1_BCM_Sbol_2.0	NW_024100930.1:4484672-4534131	NW_024100948.1:9820483-9898661
Sarcophilus harrisii	GCF_902635505.1_mSarHar1.11	NC_045429.1:350894435-350945489	NC_045426.1:709529518-709580786
Sciurus carolinensis	GCA_902686445.2_mSciCar1.2	LR738592.1:34123361-34164971	LR738597.1:122608848-122716074
Talpa occidentalis	GCF_014898055.1_MPIMG_talOcc4	NW_023605083.1:108704485-108744574	NW_023605194.1:66114502-66655644
Trachypithecus francoisi	GCA_009764325.1_Trachy_franco_1.0	QXJD01001813.1:3857677-3908384	QXJD01001983.1:2655859-2747684
Trichosurus vulpecula	GCF_011100635.1_mTriVul1.pri	NC_050576.1:169017904-169066024	NC_050573.1:11534056-11599349
Ursus arctos horribilis	GCF_003584765.2_ASM358476v2	NW_020656165.1:3179102-3218470	NW_020656208.1:479544-558457
Ursus maritimus	GCF_017311325.1_ASM1731132v1	NW_024424897.1:32868869-32908196	NW_024425897.1:2707745-2786651
Vombatus ursinus	GCF_900497805.2_bare-nosed_wombat_genome_assembly	NW_020954575.1:4183370-4230490	NW_020953945.1:1973707-2039361
Vulpes lagopus	GCF_018345385.1_ASM1834538v1	NC_054835.1:27303664-27344977	NC_054837.1:8716648-8796017
Zalophus californianus	GCF_009762305.2_mZalCal1.pri.v2	NC_045610.1:26899060-26938181	NC_045608.1:28394301-28479063
