## Supplementary Table 4 for "Clathrin differentially adapts its trimerisation domain during mammalian evolution to traffic the insulin-responsive GLUT4 glucose transporter"

Species	Accession	Tissue	Reference Genome
Marmoset	ERR3417914	Skeletal muscle	Callithrix_jacchus.ASM275486v1
Marmoset	ERR3417915	Brain	Callithrix_jacchus.ASM275486v1
Marmoset	ERR3417930	Testis	Callithrix_jacchus.ASM275486v1
Marmoset	ERR3417938	Liver	Callithrix_jacchus.ASM275486v1
Marmoset	ERR3417944	Testis	Callithrix_jacchus.ASM275486v1
Marmoset	ERR3417962	Testis	Callithrix_jacchus.ASM275486v1
Marmoset	ERR3417968	Skeletal muscle	Callithrix_jacchus.ASM275486v1
Marmoset	ERR3417970	Liver	Callithrix_jacchus.ASM275486v1
Marmoset	ERR3417975	Liver	Callithrix_jacchus.ASM275486v1
Marmoset	ERR3417984	Brain	Callithrix_jacchus.ASM275486v1
Marmoset	ERR3417986	Brain	Callithrix_jacchus.ASM275486v1
Marmoset	ERR3417987	Skeletal muscle	Callithrix_jacchus.ASM275486v1
Dog	ERR3417929	Skeletal muscle	Canis_lupus_familiaris.CanFam3.1
Dog	ERR3417936	Skeletal muscle	Canis_lupus_familiaris.CanFam3.1
Dog	ERR3417942	Liver	Canis_lupus_familiaris.CanFam3.1
Dog	ERR3417943	Brain	Canis_lupus_familiaris.CanFam3.1
Dog	ERR3417958	Testis	Canis_lupus_familiaris.CanFam3.1
Dog	ERR3417960	Testis	Canis_lupus_familiaris.CanFam3.1
Dog	ERR3417961	Liver	Canis_lupus_familiaris.CanFam3.1
Dog	ERR3417972	Brain	Canis_lupus_familiaris.CanFam3.1
Dog	ERR3417974	Brain	Canis_lupus_familiaris.CanFam3.1
Dog	ERR3417977	Liver	Canis_lupus_familiaris.CanFam3.1
Dog	ERR3417985	Testis	Canis_lupus_familiaris.CanFam3.1
Dog	ERR3417999	Skeletal muscle	Canis_lupus_familiaris.CanFam3.1
Dog	SRR11939236	Heart	Canis_lupus_familiaris.CanFam3.1
Dog	SRR11939237	Liver	Canis_lupus_familiaris.CanFam3.1
Dog	SRR11939248	Spleen	Canis_lupus_familiaris.CanFam3.1
Dog	SRR11939259	Skeletal muscle	Canis_lupus_familiaris.CanFam3.1
Dog	SRR11939270	Lung	Canis_lupus_familiaris.CanFam3.1
Dog	SRR11939281	Liver	Canis_lupus_familiaris.CanFam3.1
Dog	SRR11939292	Kidney	Canis_lupus_familiaris.CanFam3.1
Dog	SRR11939303	Adipose	Canis_lupus_familiaris.CanFam3.1
Dog	SRR11939314	Heart	Canis_lupus_familiaris.CanFam3.1
Dog	SRR11939325	Spleen	Canis_lupus_familiaris.CanFam3.1
Dog	SRR11939336	Skeletal muscle	Canis_lupus_familiaris.CanFam3.1
Dog	SRR11939347	Lung	Canis_lupus_familiaris.CanFam3.1
Dog	SRR11939348	Kidney	Canis_lupus_familiaris.CanFam3.1
Dog	SRR11939349	Adipose	Canis_lupus_familiaris.CanFam3.1
Dog	SRR11939360	Liver	Canis_lupus_familiaris.CanFam3.1
Dog	SRR11939371	Kidney	Canis_lupus_familiaris.CanFam3.1
Dog	SRR11939382	Adipose	Canis_lupus_familiaris.CanFam3.1
Dog	SRR11939393	Heart	Canis_lupus_familiaris.CanFam3.1
Dog	SRR11939404	Spleen	Canis_lupus_familiaris.CanFam3.1
Dog	SRR11939415	Skeletal muscle	Canis_lupus_familiaris.CanFam3.1
Dog	SRR11939446	Lung	Canis_lupus_familiaris.CanFam3.1
Guinea_pig	ERR638114	Spleen	Cavia_porcellus.Cavpor3.0
Guinea_pig	ERR638118	Spleen	Cavia_porcellus.Cavpor3.0
Guinea_pig	SRR11939159	Heart	Cavia_porcellus.Cavpor3.0
Guinea_pig	SRR11939170	Spleen	Cavia_porcellus.Cavpor3.0
Guinea_pig	SRR11939181	Skeletal muscle	Cavia_porcellus.Cavpor3.0
Guinea_pig	SRR11939192	Lung	Cavia_porcellus.Cavpor3.0
Guinea_pig	SRR11939203	Liver	Cavia_porcellus.Cavpor3.0
Guinea_pig	SRR11939214	Kidney	Cavia_porcellus.Cavpor3.0
Guinea_pig	SRR11939225	Adipose	Cavia_porcellus.Cavpor3.0
Guinea_pig	SRR1200908	Lung	Cavia_porcellus.Cavpor3.0
Guinea_pig	SRR1200909	Lung	Cavia_porcellus.Cavpor3.0
Guinea_pig	SRR1200910	Skeletal muscle	Cavia_porcellus.Cavpor3.0
Guinea_pig	SRR1200911	Skeletal muscle	Cavia_porcellus.Cavpor3.0
Guinea_pig	SRR12442782	Heart	Cavia_porcellus.Cavpor3.0
Guinea_pig	SRR12442787	Heart	Cavia_porcellus.Cavpor3.0
Guinea_pig	SRR14061972	Liver	Cavia_porcellus.Cavpor3.0
Guinea_pig	SRR14061976	Liver	Cavia_porcellus.Cavpor3.0
Guinea_pig	SRR14061977	Liver	Cavia_porcellus.Cavpor3.0
Guinea_pig	SRR5457046	Kidney	Cavia_porcellus.Cavpor3.0
Guinea_pig	SRR636896	Kidney	Cavia_porcellus.Cavpor3.0
Guinea_pig	SRR636941	Brain	Cavia_porcellus.Cavpor3.0
Guinea_pig	SRR636942	Brain	Cavia_porcellus.Cavpor3.0
Guinea_pig	SRR636943	Brain	Cavia_porcellus.Cavpor3.0
Cat	ERR3417907	Brain	Felis_catus.Felis_catus_9.0
Cat	ERR3417923	Skeletal muscle	Felis_catus.Felis_catus_9.0
Cat	ERR3417925	Brain	Felis_catus.Felis_catus_9.0
Cat	ERR3417926	Testis	Felis_catus.Felis_catus_9.0
Cat	ERR3417927	Liver	Felis_catus.Felis_catus_9.0
Cat	ERR3417928	Liver	Felis_catus.Felis_catus_9.0
Cat	ERR3417931	Testis	Felis_catus.Felis_catus_9.0
Cat	ERR3417932	Skeletal muscle	Felis_catus.Felis_catus_9.0
Cat	ERR3417933	Testis	Felis_catus.Felis_catus_9.0
Cat	ERR3417934	Liver	Felis_catus.Felis_catus_9.0
Cat	ERR3417967	Brain	Felis_catus.Felis_catus_9.0
Cat	ERR3417979	Skeletal muscle	Felis_catus.Felis_catus_9.0
Cat	SRR11939407	Heart	Felis_catus.Felis_catus_9.0
Cat	SRR11939408	Spleen	Felis_catus.Felis_catus_9.0
Cat	SRR11939409	Skeletal muscle	Felis_catus.Felis_catus_9.0
Cat	SRR11939410	Lung	Felis_catus.Felis_catus_9.0
Cat	SRR11939411	Liver	Felis_catus.Felis_catus_9.0
Cat	SRR11939412	Kidney	Felis_catus.Felis_catus_9.0
Cat	SRR11939413	Adipose	Felis_catus.Felis_catus_9.0
Cat	SRR11939414	Heart	Felis_catus.Felis_catus_9.0
Cat	SRR11939416	Spleen	Felis_catus.Felis_catus_9.0
Cat	SRR11939417	Skeletal muscle	Felis_catus.Felis_catus_9.0
Cat	SRR11939418	Lung	Felis_catus.Felis_catus_9.0
Cat	SRR11939419	Liver	Felis_catus.Felis_catus_9.0
Cat	SRR11939420	Kidney	Felis_catus.Felis_catus_9.0
Cat	SRR11939421	Adipose	Felis_catus.Felis_catus_9.0
Cat	SRR11939422	Heart	Felis_catus.Felis_catus_9.0
Cat	SRR11939423	Spleen	Felis_catus.Felis_catus_9.0
Cat	SRR11939434	Skeletal muscle	Felis_catus.Felis_catus_9.0
Cat	SRR11939445	Lung	Felis_catus.Felis_catus_9.0
Cat	SRR11939457	Liver	Felis_catus.Felis_catus_9.0
Cat	SRR11939468	Kidney	Felis_catus.Felis_catus_9.0
Chinchilla	SRR391659	Brain	GCF_000276665.1_ChiLan1.0_genomic
Chinchilla	SRR391660	Heart	GCF_000276665.1_ChiLan1.0_genomic
Chinchilla	SRR391663	Liver	GCF_000276665.1_ChiLan1.0_genomic
Chinchilla	SRR391665	Kidney	GCF_000276665.1_ChiLan1.0_genomic
Chinchilla	SRR391666	Lung	GCF_000276665.1_ChiLan1.0_genomic
Chinchilla	SRR391667	Skeletal muscle	GCF_000276665.1_ChiLan1.0_genomic
Chinchilla	SRR391668	Kidney	GCF_000276665.1_ChiLan1.0_genomic
Chinchilla	SRR391669	Liver	GCF_000276665.1_ChiLan1.0_genomic
Chinchilla	SRR391672	Skeletal muscle	GCF_000276665.1_ChiLan1.0_genomic
Chinchilla	SRR391673	Heart	GCF_000276665.1_ChiLan1.0_genomic
Chinchilla	SRR391676	Brain	GCF_000276665.1_ChiLan1.0_genomic
Chinchilla	SRR396741	Skeletal muscle	GCF_000276665.1_ChiLan1.0_genomic
Chinchilla	SRR396743	Lung	GCF_000276665.1_ChiLan1.0_genomic
Chinchilla	SRR396744	Heart	GCF_000276665.1_ChiLan1.0_genomic
Chinchilla	SRR396745	Kidney	GCF_000276665.1_ChiLan1.0_genomic
Chinchilla	SRR396746	Brain	GCF_000276665.1_ChiLan1.0_genomic
Chinchilla	SRR396748	Liver	GCF_000276665.1_ChiLan1.0_genomic
Chinchilla	SRR396750	Lung	GCF_000276665.1_ChiLan1.0_genomic
Yak	SRR12170557	Heart	GCF_000298355.1_BosGru_v2.0_genomic
Yak	SRR12170558	Heart	GCF_000298355.1_BosGru_v2.0_genomic
Yak	SRR12170559	Heart	GCF_000298355.1_BosGru_v2.0_genomic
Yak	SRR14470623	Skeletal muscle	GCF_000298355.1_BosGru_v2.0_genomic
Yak	SRR14470624	Skeletal muscle	GCF_000298355.1_BosGru_v2.0_genomic
Yak	SRR1747117	Liver	GCF_000298355.1_BosGru_v2.0_genomic
Yak	SRR1747121	Kidney	GCF_000298355.1_BosGru_v2.0_genomic
Yak	SRR5190489	Liver	GCF_000298355.1_BosGru_v2.0_genomic
Yak	SRR5190493	Liver	GCF_000298355.1_BosGru_v2.0_genomic
Yak	SRR5190507	Kidney	GCF_000298355.1_BosGru_v2.0_genomic
Yak	SRR5190508	Kidney	GCF_000298355.1_BosGru_v2.0_genomic
Yak	SRR5909084	Spleen	GCF_000298355.1_BosGru_v2.0_genomic
Yak	SRR5909099	Spleen	GCF_000298355.1_BosGru_v2.0_genomic
Yak	SRR5909100	Spleen	GCF_000298355.1_BosGru_v2.0_genomic
Yak	SRR8449171	Skeletal muscle	GCF_000298355.1_BosGru_v2.0_genomic
Yak	SRR8449191	Lung	GCF_000298355.1_BosGru_v2.0_genomic
Yak	SRR8449205	Lung	GCF_000298355.1_BosGru_v2.0_genomic
Yak	SRR8449212	Lung	GCF_000298355.1_BosGru_v2.0_genomic
Yak	SRR9259114	Brain	GCF_000298355.1_BosGru_v2.0_genomic
Yak	SRR9259115	Brain	GCF_000298355.1_BosGru_v2.0_genomic
Yak	SRR9259116	Brain	GCF_000298355.1_BosGru_v2.0_genomic
Yak	SRR9329808	Adipose	GCF_000298355.1_BosGru_v2.0_genomic
Yak	SRR9329809	Adipose	GCF_000298355.1_BosGru_v2.0_genomic
Yak	SRR9329811	Adipose	GCF_000298355.1_BosGru_v2.0_genomic
Bowhead_whale	SRR1614142	Kidney	GCF_000493695.1_BalAcu1.0_genomic
Bowhead_whale	SRR1614143	Kidney	GCF_000493695.1_BalAcu1.0_genomic
Bowhead_whale	SRR1614145	Liver	GCF_000493695.1_BalAcu1.0_genomic
Bowhead_whale	SRR1614166	Liver	GCF_000493695.1_BalAcu1.0_genomic
Bowhead_whale	SRR1685388	Skeletal muscle	GCF_000493695.1_BalAcu1.0_genomic
Bowhead_whale	SRR1685390	Kidney	GCF_000493695.1_BalAcu1.0_genomic
Bowhead_whale	SRR1685413	Heart	GCF_000493695.1_BalAcu1.0_genomic
Bowhead_whale	SRR1685414	Brain	GCF_000493695.1_BalAcu1.0_genomic
Bowhead_whale	SRR1685415	Liver	GCF_000493695.1_BalAcu1.0_genomic
Bowhead_whale	SRR1685416	Testis	GCF_000493695.1_BalAcu1.0_genomic
Bactrian_camel	SRR6228806	Kidney	GCF_000767855.1_Ca_bactrianus_MBC_1.0_genomic
Bactrian_camel	SRR6228807	Kidney	GCF_000767855.1_Ca_bactrianus_MBC_1.0_genomic
Bactrian_camel	SRR6228809	Skeletal muscle	GCF_000767855.1_Ca_bactrianus_MBC_1.0_genomic
Bactrian_camel	SRR6228810	Liver	GCF_000767855.1_Ca_bactrianus_MBC_1.0_genomic
Bactrian_camel	SRR7188304	Adipose	GCF_000767855.1_Ca_bactrianus_MBC_1.0_genomic
Bactrian_camel	SRR7188313	Adipose	GCF_000767855.1_Ca_bactrianus_MBC_1.0_genomic
Bactrian_camel	SRR7188316	Adipose	GCF_000767855.1_Ca_bactrianus_MBC_1.0_genomic
Bactrian_camel	SRR7755095	Skeletal muscle	GCF_000767855.1_Ca_bactrianus_MBC_1.0_genomic
Bactrian_camel	SRR7755215	Liver	GCF_000767855.1_Ca_bactrianus_MBC_1.0_genomic
Bactrian_camel	SRR7755220	Spleen	GCF_000767855.1_Ca_bactrianus_MBC_1.0_genomic
Bactrian_camel	SRR7755221	Kidney	GCF_000767855.1_Ca_bactrianus_MBC_1.0_genomic
Goat	SRR10064527	Lung	GCF_001704415.1_ARS1_genomic
Goat	SRR10064528	Lung	GCF_001704415.1_ARS1_genomic
Goat	SRR10064529	Lung	GCF_001704415.1_ARS1_genomic
Goat	SRR5190441	Kidney	GCF_001704415.1_ARS1_genomic
Goat	SRR5190442	Kidney	GCF_001704415.1_ARS1_genomic
Goat	SRR5190443	Kidney	GCF_001704415.1_ARS1_genomic
Goat	SRR5684846	Heart	GCF_001704415.1_ARS1_genomic
Goat	SRR5684847	Heart	GCF_001704415.1_ARS1_genomic
Goat	SRR5684848	Heart	GCF_001704415.1_ARS1_genomic
Goat	SRR5684871	Skeletal muscle	GCF_001704415.1_ARS1_genomic
Goat	SRR5684872	Skeletal muscle	GCF_001704415.1_ARS1_genomic
Goat	SRR5684873	Skeletal muscle	GCF_001704415.1_ARS1_genomic
Goat	SRR5690235	Liver	GCF_001704415.1_ARS1_genomic
Goat	SRR5690236	Liver	GCF_001704415.1_ARS1_genomic
Goat	SRR5690237	Liver	GCF_001704415.1_ARS1_genomic
Goat	SRR5690612	Spleen	GCF_001704415.1_ARS1_genomic
Goat	SRR5690613	Spleen	GCF_001704415.1_ARS1_genomic
Goat	SRR5690614	Spleen	GCF_001704415.1_ARS1_genomic
Goat	SRR5943644	Brain	GCF_001704415.1_ARS1_genomic
Goat	SRR5943645	Brain	GCF_001704415.1_ARS1_genomic
Goat	SRR5943646	Brain	GCF_001704415.1_ARS1_genomic
Goat	SRR7755082	Adipose	GCF_001704415.1_ARS1_genomic
Goat	SRR7755083	Adipose	GCF_001704415.1_ARS1_genomic
Goat	SRR7755084	Adipose	GCF_001704415.1_ARS1_genomic
Beaver	ERR3366386	Heart	GCF_001984765.1_C.can_genome_v1.0_genomic
Beaver	ERR3366390	Lung	GCF_001984765.1_C.can_genome_v1.0_genomic
Beaver	ERR3366391	Skeletal muscle	GCF_001984765.1_C.can_genome_v1.0_genomic
Beaver	SRR15970261	Brain	GCF_001984765.1_C.can_genome_v1.0_genomic
Beaver	SRR15970265	Liver	GCF_001984765.1_C.can_genome_v1.0_genomic
Beaver	SRR15970266	Liver	GCF_001984765.1_C.can_genome_v1.0_genomic
Beaver	SRR15970268	Liver	GCF_001984765.1_C.can_genome_v1.0_genomic
Beaver	SRR15970271	Spleen	GCF_001984765.1_C.can_genome_v1.0_genomic
Beaver	SRR15970272	Spleen	GCF_001984765.1_C.can_genome_v1.0_genomic
Beaver	SRR15970274	Spleen	GCF_001984765.1_C.can_genome_v1.0_genomic
Beaver	SRR15970281	Kidney	GCF_001984765.1_C.can_genome_v1.0_genomic
Beaver	SRR15970282	Kidney	GCF_001984765.1_C.can_genome_v1.0_genomic
Beaver	SRR15970284	Kidney	GCF_001984765.1_C.can_genome_v1.0_genomic
Beaver	SRR15970285	Brain	GCF_001984765.1_C.can_genome_v1.0_genomic
Beaver	SRR15970286	Brain	GCF_001984765.1_C.can_genome_v1.0_genomic
Beaver	SRR5149357	Skeletal muscle	GCF_001984765.1_C.can_genome_v1.0_genomic
White_tailed_deer	SRR4256025	Liver	GCF_002102435.1_Ovir.te_1.0_genomic
White_tailed_deer	SRR4256028	Liver	GCF_002102435.1_Ovir.te_1.0_genomic
White_tailed_deer	SRR4256029	Lung	GCF_002102435.1_Ovir.te_1.0_genomic
White_tailed_deer	SRR4256030	Brain	GCF_002102435.1_Ovir.te_1.0_genomic
White_tailed_deer	SRR4256031	Skeletal muscle	GCF_002102435.1_Ovir.te_1.0_genomic
White_tailed_deer	SRR4256032	Testis	GCF_002102435.1_Ovir.te_1.0_genomic
White_tailed_deer	SRR4256034	Testis	GCF_002102435.1_Ovir.te_1.0_genomic
White_tailed_deer	SRR7748204	Liver	GCF_002102435.1_Ovir.te_1.0_genomic
Human	ERR3668593	Liver	Homo_sapiens.GRCh38
Human	ERR3668607	Liver	Homo_sapiens.GRCh38
Human	ERR3668612	Liver	Homo_sapiens.GRCh38
Human	SRR1045592	Adipose	Homo_sapiens.GRCh38
Human	SRR1045593	Adipose	Homo_sapiens.GRCh38
Human	SRR1045616	Spleen	Homo_sapiens.GRCh38
Human	SRR11812199	Testis	Homo_sapiens.GRCh38
Human	SRR11812202	Testis	Homo_sapiens.GRCh38
Human	SRR11812207	Testis	Homo_sapiens.GRCh38
Human	SRR1220452	Adipose	Homo_sapiens.GRCh38
Human	SRR1220473	Skeletal muscle	Homo_sapiens.GRCh38
Human	SRR1220475	Skeletal muscle	Homo_sapiens.GRCh38
Human	SRR1220476	Skeletal muscle	Homo_sapiens.GRCh38
Human	SRR1220494	Spleen	Homo_sapiens.GRCh38
Human	SRR1220500	Spleen	Homo_sapiens.GRCh38
Human	SRR12776587	Skeletal muscle	Homo_sapiens.GRCh38
Human	SRR12776589	Skeletal muscle	Homo_sapiens.GRCh38
Human	SRR12776590	Skeletal muscle	Homo_sapiens.GRCh38
Human	SRR16760034	Lung	Homo_sapiens.GRCh38
Human	SRR16760035	Lung	Homo_sapiens.GRCh38
Human	SRR16760036	Lung	Homo_sapiens.GRCh38
Human	SRR16760037	Liver	Homo_sapiens.GRCh38
Human	SRR16760038	Liver	Homo_sapiens.GRCh38
Human	SRR16760039	Liver	Homo_sapiens.GRCh38
Human	SRR16760040	Kidney	Homo_sapiens.GRCh38
Human	SRR16760041	Kidney	Homo_sapiens.GRCh38
Human	SRR16760042	Kidney	Homo_sapiens.GRCh38
Human	SRR16760049	Heart	Homo_sapiens.GRCh38
Human	SRR16760050	Heart	Homo_sapiens.GRCh38
Human	SRR16760051	Heart	Homo_sapiens.GRCh38
Human	SRR16760053	Adipose	Homo_sapiens.GRCh38
Human	SRR16760124	Spleen	Homo_sapiens.GRCh38
Human	SRR16760125	Spleen	Homo_sapiens.GRCh38
Human	SRR16760126	Spleen	Homo_sapiens.GRCh38
Human	SRR16760134	Skeletal muscle	Homo_sapiens.GRCh38
Human	SRR16760135	Skeletal muscle	Homo_sapiens.GRCh38
Human	SRR16760136	Skeletal muscle	Homo_sapiens.GRCh38
Human	SRR16760146	Adipose	Homo_sapiens.GRCh38
Human	SRR577579	Lung	Homo_sapiens.GRCh38
Human	SRR577580	Lung	Homo_sapiens.GRCh38
Human	SRR577581	Lung	Homo_sapiens.GRCh38
Human	SRR577587	Heart	Homo_sapiens.GRCh38
Human	SRR577588	Heart	Homo_sapiens.GRCh38
Human	SRR577592	Heart	Homo_sapiens.GRCh38
Human	SRR651663	Liver	Homo_sapiens.GRCh38
Human	SRR651664	Liver	Homo_sapiens.GRCh38
Human	SRR7368895	Brain	Homo_sapiens.GRCh38
Human	SRR7516869	Brain	Homo_sapiens.GRCh38
Human	SRR7961196	Kidney	Homo_sapiens.GRCh38
Human	SRR7961209	Liver	Homo_sapiens.GRCh38
Human	SRR7961210	Liver	Homo_sapiens.GRCh38
Human	SRR7961215	Brain	Homo_sapiens.GRCh38
Human	SRR7961216	Brain	Homo_sapiens.GRCh38
Human	SRR7961251	Skeletal muscle	Homo_sapiens.GRCh38
Human	SRR7961268	Skeletal muscle	Homo_sapiens.GRCh38
Human	SRR7961272	Skeletal muscle	Homo_sapiens.GRCh38
Human	SRR7961280	Liver	Homo_sapiens.GRCh38
Human	SRR7961286	Kidney	Homo_sapiens.GRCh38
Human	SRR7961295	Brain	Homo_sapiens.GRCh38
Human	SRR7961309	Kidney	Homo_sapiens.GRCh38
Macaque	ERR3417947	Liver	Macaca_mulatta.Mmul_10
Macaque	ERR3417955	Testis	Macaca_mulatta.Mmul_10
Macaque	ERR3417964	Skeletal muscle	Macaca_mulatta.Mmul_10
Macaque	ERR3417990	Testis	Macaca_mulatta.Mmul_10
Macaque	ERR3417994	Testis	Macaca_mulatta.Mmul_10
Macaque	ERR3417996	Skeletal muscle	Macaca_mulatta.Mmul_10
Macaque	ERR3417998	Liver	Macaca_mulatta.Mmul_10
Macaque	ERR3418000	Skeletal muscle	Macaca_mulatta.Mmul_10
Macaque	ERR3418006	Liver	Macaca_mulatta.Mmul_10
Macaque	ERR3418009	Brain	Macaca_mulatta.Mmul_10
Macaque	ERR3418013	Brain	Macaca_mulatta.Mmul_10
Macaque	ERR3418016	Brain	Macaca_mulatta.Mmul_10
Macaque	SRR11939363	Heart	Macaca_mulatta.Mmul_10
Macaque	SRR11939364	Spleen	Macaca_mulatta.Mmul_10
Macaque	SRR11939365	Skeletal muscle	Macaca_mulatta.Mmul_10
Macaque	SRR11939366	Lung	Macaca_mulatta.Mmul_10
Macaque	SRR11939367	Liver	Macaca_mulatta.Mmul_10
Macaque	SRR11939368	Kidney	Macaca_mulatta.Mmul_10
Macaque	SRR11939369	Heart	Macaca_mulatta.Mmul_10
Macaque	SRR11939370	Spleen	Macaca_mulatta.Mmul_10
Macaque	SRR11939372	Skeletal muscle	Macaca_mulatta.Mmul_10
Macaque	SRR11939373	Lung	Macaca_mulatta.Mmul_10
Macaque	SRR11939374	Liver	Macaca_mulatta.Mmul_10
Macaque	SRR11939375	Kidney	Macaca_mulatta.Mmul_10
Macaque	SRR11939376	Adipose	Macaca_mulatta.Mmul_10
Macaque	SRR11939377	Heart	Macaca_mulatta.Mmul_10
Macaque	SRR11939378	Spleen	Macaca_mulatta.Mmul_10
Macaque	SRR11939379	Skeletal muscle	Macaca_mulatta.Mmul_10
Macaque	SRR11939380	Lung	Macaca_mulatta.Mmul_10
Macaque	SRR11939381	Liver	Macaca_mulatta.Mmul_10
Macaque	SRR11939383	Kidney	Macaca_mulatta.Mmul_10
Mouse	ERR2130614	Brain	Mus_musculus.GRCm39
Mouse	ERR2130615	Brain	Mus_musculus.GRCm39
Mouse	ERR2130616	Brain	Mus_musculus.GRCm39
Mouse	ERR2130634	Kidney	Mus_musculus.GRCm39
Mouse	ERR2130635	Kidney	Mus_musculus.GRCm39
Mouse	ERR2130636	Kidney	Mus_musculus.GRCm39
Mouse	ERR2130637	Liver	Mus_musculus.GRCm39
Mouse	ERR2130638	Liver	Mus_musculus.GRCm39
Mouse	ERR2130639	Liver	Mus_musculus.GRCm39
Mouse	ERR2130643	Skeletal muscle	Mus_musculus.GRCm39
Mouse	ERR2130644	Skeletal muscle	Mus_musculus.GRCm39
Mouse	ERR2130645	Skeletal muscle	Mus_musculus.GRCm39
Mouse	ERR3417905	Testis	Mus_musculus.GRCm39
Mouse	ERR3417912	Skeletal muscle	Mus_musculus.GRCm39
Mouse	ERR3417921	Brain	Mus_musculus.GRCm39
Mouse	ERR3417941	Testis	Mus_musculus.GRCm39
Mouse	ERR3417953	Brain	Mus_musculus.GRCm39
Mouse	ERR3417963	Liver	Mus_musculus.GRCm39
Mouse	ERR3417983	Skeletal muscle	Mus_musculus.GRCm39
Mouse	ERR3417995	Liver	Mus_musculus.GRCm39
Mouse	ERR3418001	Testis	Mus_musculus.GRCm39
Mouse	ERR3418002	Brain	Mus_musculus.GRCm39
Mouse	ERR3418003	Liver	Mus_musculus.GRCm39
Mouse	ERR3418004	Skeletal muscle	Mus_musculus.GRCm39
Mouse	SRR11939355	Spleen	Mus_musculus.GRCm39
Mouse	SRR11939356	Lung	Mus_musculus.GRCm39
Mouse	SRR11939357	Liver	Mus_musculus.GRCm39
Mouse	SRR11939358	Skeletal muscle	Mus_musculus.GRCm39
Mouse	SRR11939359	Kidney	Mus_musculus.GRCm39
Mouse	SRR11939361	Heart	Mus_musculus.GRCm39
Mouse	SRR11939362	Adipose	Mus_musculus.GRCm39
Rabbit	ERR3417909	Brain	Oryctolagus_cuniculus.OryCun2.0
Rabbit	ERR3417919	Liver	Oryctolagus_cuniculus.OryCun2.0
Rabbit	ERR3417945	Liver	Oryctolagus_cuniculus.OryCun2.0
Rabbit	ERR3417948	Liver	Oryctolagus_cuniculus.OryCun2.0
Rabbit	ERR3417957	Brain	Oryctolagus_cuniculus.OryCun2.0
Rabbit	ERR3417959	Skeletal muscle	Oryctolagus_cuniculus.OryCun2.0
Rabbit	ERR3417971	Testis	Oryctolagus_cuniculus.OryCun2.0
Rabbit	ERR3417973	Testis	Oryctolagus_cuniculus.OryCun2.0
Rabbit	ERR3417978	Skeletal muscle	Oryctolagus_cuniculus.OryCun2.0
Rabbit	ERR3417980	Testis	Oryctolagus_cuniculus.OryCun2.0
Rabbit	ERR3417982	Skeletal muscle	Oryctolagus_cuniculus.OryCun2.0
Rabbit	ERR3417997	Brain	Oryctolagus_cuniculus.OryCun2.0
Rabbit	SRR11939331	Skeletal muscle	Oryctolagus_cuniculus.OryCun2.0
Rabbit	SRR11939332	Spleen	Oryctolagus_cuniculus.OryCun2.0
Rabbit	SRR11939333	Skeletal muscle	Oryctolagus_cuniculus.OryCun2.0
Rabbit	SRR11939334	Lung	Oryctolagus_cuniculus.OryCun2.0
Rabbit	SRR11939335	Liver	Oryctolagus_cuniculus.OryCun2.0
Rabbit	SRR11939337	Kidney	Oryctolagus_cuniculus.OryCun2.0
Rabbit	SRR11939338	Adipose	Oryctolagus_cuniculus.OryCun2.0
Rabbit	SRR11939339	Heart	Oryctolagus_cuniculus.OryCun2.0
Rabbit	SRR11939340	Spleen	Oryctolagus_cuniculus.OryCun2.0
Rabbit	SRR11939341	Skeletal muscle	Oryctolagus_cuniculus.OryCun2.0
Rabbit	SRR11939342	Lung	Oryctolagus_cuniculus.OryCun2.0
Rabbit	SRR11939343	Liver	Oryctolagus_cuniculus.OryCun2.0
Rabbit	SRR11939344	Kidney	Oryctolagus_cuniculus.OryCun2.0
Rabbit	SRR11939345	Adipose	Oryctolagus_cuniculus.OryCun2.0
Rabbit	SRR11939346	Heart	Oryctolagus_cuniculus.OryCun2.0
Rabbit	SRR11939350	Spleen	Oryctolagus_cuniculus.OryCun2.0
Rabbit	SRR11939351	Lung	Oryctolagus_cuniculus.OryCun2.0
Rabbit	SRR11939352	Liver	Oryctolagus_cuniculus.OryCun2.0
Rabbit	SRR11939353	Kidney	Oryctolagus_cuniculus.OryCun2.0
Rabbit	SRR11939354	Adipose	Oryctolagus_cuniculus.OryCun2.0
Sheep	SRR11939309	Heart	Ovis_aries_rambouillet.Oar_rambouillet_v1.0
Sheep	SRR11939310	Spleen	Ovis_aries_rambouillet.Oar_rambouillet_v1.0
Sheep	SRR11939311	Skeletal muscle	Ovis_aries_rambouillet.Oar_rambouillet_v1.0
Sheep	SRR11939312	Lung	Ovis_aries_rambouillet.Oar_rambouillet_v1.0
Sheep	SRR11939313	Liver	Ovis_aries_rambouillet.Oar_rambouillet_v1.0
Sheep	SRR11939315	Kidney	Ovis_aries_rambouillet.Oar_rambouillet_v1.0
Sheep	SRR11939316	Adipose	Ovis_aries_rambouillet.Oar_rambouillet_v1.0
Sheep	SRR11939317	Heart	Ovis_aries_rambouillet.Oar_rambouillet_v1.0
Sheep	SRR11939318	Spleen	Ovis_aries_rambouillet.Oar_rambouillet_v1.0
Sheep	SRR11939319	Skeletal muscle	Ovis_aries_rambouillet.Oar_rambouillet_v1.0
Sheep	SRR11939320	Liver	Ovis_aries_rambouillet.Oar_rambouillet_v1.0
Sheep	SRR11939321	Kidney	Ovis_aries_rambouillet.Oar_rambouillet_v1.0
Sheep	SRR11939322	Adipose	Ovis_aries_rambouillet.Oar_rambouillet_v1.0
Sheep	SRR11939323	Heart	Ovis_aries_rambouillet.Oar_rambouillet_v1.0
Sheep	SRR11939324	Spleen	Ovis_aries_rambouillet.Oar_rambouillet_v1.0
Sheep	SRR11939326	Skeletal muscle	Ovis_aries_rambouillet.Oar_rambouillet_v1.0
Sheep	SRR11939327	Lung	Ovis_aries_rambouillet.Oar_rambouillet_v1.0
Sheep	SRR11939328	Liver	Ovis_aries_rambouillet.Oar_rambouillet_v1.0
Sheep	SRR11939329	Kidney	Ovis_aries_rambouillet.Oar_rambouillet_v1.0
Sheep	SRR11939330	Adipose	Ovis_aries_rambouillet.Oar_rambouillet_v1.0
Rat	ERR2130652	Brain	Rattus_norvegicus.Rnor_6.0
Rat	ERR2130653	Brain	Rattus_norvegicus.Rnor_6.0
Rat	ERR2130654	Brain	Rattus_norvegicus.Rnor_6.0
Rat	ERR2130673	Kidney	Rattus_norvegicus.Rnor_6.0
Rat	ERR2130674	Kidney	Rattus_norvegicus.Rnor_6.0
Rat	ERR2130675	Kidney	Rattus_norvegicus.Rnor_6.0
Rat	ERR2130676	Liver	Rattus_norvegicus.Rnor_6.0
Rat	ERR2130677	Liver	Rattus_norvegicus.Rnor_6.0
Rat	ERR2130678	Liver	Rattus_norvegicus.Rnor_6.0
Rat	ERR2130682	Skeletal muscle	Rattus_norvegicus.Rnor_6.0
Rat	ERR2130683	Skeletal muscle	Rattus_norvegicus.Rnor_6.0
Rat	ERR2130684	Skeletal muscle	Rattus_norvegicus.Rnor_6.0
Rat	ERR3417900	Testis	Rattus_norvegicus.Rnor_6.0
Rat	ERR3417901	Skeletal muscle	Rattus_norvegicus.Rnor_6.0
Rat	ERR3417903	Skeletal muscle	Rattus_norvegicus.Rnor_6.0
Rat	ERR3417906	Testis	Rattus_norvegicus.Rnor_6.0
Rat	ERR3417910	Brain	Rattus_norvegicus.Rnor_6.0
Rat	ERR3417913	Brain	Rattus_norvegicus.Rnor_6.0
Rat	ERR3417917	Liver	Rattus_norvegicus.Rnor_6.0
Rat	ERR3417949	Brain	Rattus_norvegicus.Rnor_6.0
Rat	ERR3417950	Testis	Rattus_norvegicus.Rnor_6.0
Rat	ERR3417991	Skeletal muscle	Rattus_norvegicus.Rnor_6.0
Rat	ERR3417992	Liver	Rattus_norvegicus.Rnor_6.0
Rat	ERR3418010	Liver	Rattus_norvegicus.Rnor_6.0
Rat	SRR11939301	Heart	Rattus_norvegicus.Rnor_6.0
Rat	SRR11939302	Spleen	Rattus_norvegicus.Rnor_6.0
Rat	SRR11939304	Skeletal muscle	Rattus_norvegicus.Rnor_6.0
Rat	SRR11939305	Lung	Rattus_norvegicus.Rnor_6.0
Rat	SRR11939306	Liver	Rattus_norvegicus.Rnor_6.0
Rat	SRR11939307	Kidney	Rattus_norvegicus.Rnor_6.0
Rat	SRR11939308	Adipose	Rattus_norvegicus.Rnor_6.0
Rat	SRR12511407	Adipose	Rattus_norvegicus.Rnor_6.0
Rat	SRR12511408	Adipose	Rattus_norvegicus.Rnor_6.0
Pig	ERR3417904	Testis	Sus_scrofa.Sscrofa11.1
Pig	ERR3417916	Brain	Sus_scrofa.Sscrofa11.1
Pig	ERR3417918	Liver	Sus_scrofa.Sscrofa11.1
Pig	ERR3417924	Liver	Sus_scrofa.Sscrofa11.1
Pig	ERR3417935	Skeletal muscle	Sus_scrofa.Sscrofa11.1
Pig	ERR3417937	Liver	Sus_scrofa.Sscrofa11.1
Pig	ERR3417952	Testis	Sus_scrofa.Sscrofa11.1
Pig	ERR3417965	Skeletal muscle	Sus_scrofa.Sscrofa11.1
Pig	ERR3417993	Skeletal muscle	Sus_scrofa.Sscrofa11.1
Pig	ERR3418012	Testis	Sus_scrofa.Sscrofa11.1
Pig	ERR3418014	Brain	Sus_scrofa.Sscrofa11.1
Pig	ERR3418018	Brain	Sus_scrofa.Sscrofa11.1
Pig	SRR11939160	Spleen	Sus_scrofa.Sscrofa11.1
Pig	SRR11939161	Spleen	Sus_scrofa.Sscrofa11.1
Pig	SRR11939162	Spleen	Sus_scrofa.Sscrofa11.1
Pig	SRR11939182	Heart	Sus_scrofa.Sscrofa11.1
Pig	SRR11939185	Heart	Sus_scrofa.Sscrofa11.1
Pig	SRR11939220	Adipose	Sus_scrofa.Sscrofa11.1
Pig	SRR11939221	Lung	Sus_scrofa.Sscrofa11.1
Pig	SRR11939222	Lung	Sus_scrofa.Sscrofa11.1
Pig	SRR11939223	Lung	Sus_scrofa.Sscrofa11.1
Pig	SRR11939224	Liver	Sus_scrofa.Sscrofa11.1
Pig	SRR11939226	Liver	Sus_scrofa.Sscrofa11.1
Pig	SRR11939227	Liver	Sus_scrofa.Sscrofa11.1
Pig	SRR11939232	Heart	Sus_scrofa.Sscrofa11.1
Pig	SRR11939234	Heart	Sus_scrofa.Sscrofa11.1
Pig	SRR11939241	Kidney	Sus_scrofa.Sscrofa11.1
Pig	SRR11939242	Kidney	Sus_scrofa.Sscrofa11.1
Pig	SRR11939243	Kidney	Sus_scrofa.Sscrofa11.1
Pig	SRR11939261	Skeletal muscle	Sus_scrofa.Sscrofa11.1
Pig	SRR11939262	Skeletal muscle	Sus_scrofa.Sscrofa11.1
Pig	SRR11939263	Skeletal muscle	Sus_scrofa.Sscrofa11.1
Pig	SRR11939296	Adipose	Sus_scrofa.Sscrofa11.1
Pig	SRR11939297	Adipose	Sus_scrofa.Sscrofa11.1
